# Area from image analyses accurately estimates dry-weight biomass of juvenile moss tissue

**DOI:** 10.1101/2020.03.20.000539

**Authors:** Wesley P. Burtscher, Marna A. List, Adam C. Payton, Stuart F. McDaniel, Sarah B. Carey

## Abstract

- Mosses have long served as models for studying many areas of plant biology. Investigators have used two-dimensional measurements of juvenile growth from photographs as a surrogate for dry-weight biomass. The relationship between area and biomass, however, has not been critically evaluated.
- Here we grew axenic tissue cultures of ten *Ceratodon purpureus* isolates to study the relationship between these parameters. We measured area and biomass on replicate cultures with two distinct starting inoculum sizes each week for three weeks and examined the correlation between area and biomass as well as the influence of variation in inoculum size on both parameters.
- We found a strong correlation between area and biomass after two weeks of growth. Furthermore, we found inoculum size affected biomass during the first week of growth but not subsequent weeks and inoculum size had no detectible effect on area.
- These analyses provide experimental confirmation that area is a suitable proxy for biomass and provide clear guidelines for when inoculum size variation may affect downstream growth estimates.
