## Supplemental Table 1 & 2 for "Area from image analyses accurately estimates dry-weight biomass of juvenile moss tissue"

### Sheet: Table_S1
Table S1. Data for area and biomass statistical analyses and scatterplot, where replicates within an isolate, inoculum size, and week were averaged.
Inoculum_Size	Individual	Sex	Area	Biomass	Week
Large	Alsk_F	Female	19.0173	1.08333	1
Small	Alsk_F	Female	14.6148	0.43	1
Large	Alsk_M	Male	13.3683	0.883333	1
Small	Alsk_M	Male	11.1123	0.285714	1
Large	Chile_F	Female	24.828	0.454545	1
Small	Chile_F	Female	29.3631	0.75	1
Large	Chile_M	Male	16.0192	1.3	1
Small	Chile_M	Male	14.9356	0.31875	1
Large	Dur_F	Female	26.5284	1.11667	1
Small	Dur_F	Female	26.4646	0.4375	1
Large	Dur_M	Male	16.6299	0.983333	1
Small	Dur_M	Male	13.2342	0.2625	1
Large	Ecud_F	Female	29.4252	1.2375	1
Small	Ecud_F	Female	23.6141	0.435714	1
Large	Ecud_M	Male	16.1819	0.7875	1
Small	Ecud_M	Male	17.8341	0.35	1
Large	Ren_F	Female	36.7479	1.35	1
Small	Ren_F	Female	44.8309	0.571429	1
Large	Ren_M	Male	37.2614	1.8	1
Small	Ren_M	Male	31.5097	0.528571	1
Large	Alsk_F	Female	147.397	3.8	2
Small	Alsk_F	Female	123.954	2.575	2
Large	Alsk_M	Male	85.0471	2.7	2
Small	Alsk_M	Male	98.1826	2.13	2
Large	Chile_F	Female	137.996	3.75	2
Small	Chile_F	Female	140.885	3.06	2
Large	Chile_M	Male	59.759	3.13333	2
Small	Chile_M	Male	97.6384	2.16	2
Large	Dur_F	Female	133.765	4.5	2
Small	Dur_F	Female	164.426	4.06	2
Large	Dur_M	Male	37.6473	1.85	2
Small	Dur_M	Male	46.9895	1.41	2
Large	Ecud_F	Female	211.961	5.18333	2
Small	Ecud_F	Female	232.796	4.95	2
Large	Ecud_M	Male	92.1378	3.35	2
Small	Ecud_M	Male	125.375	2.55	2
Large	Ren_F	Female	247.011	7.25	2
Small	Ren_F	Female	246.385	5.23	2
Large	Ren_M	Male	161.952	5.76667	2
Small	Ren_M	Male	167.567	3.75	2
Large	Alsk_F	Female	333.142	10.05	3
Small	Alsk_F	Female	329.404	8.23333	3
Large	Alsk_M	Male	243.121	8.05	3
Small	Alsk_M	Male	261.566	6.88333	3
Large	Chile_F	Female	306.598	9.925	3
Small	Chile_F	Female	316.524	8.34	3
Large	Chile_M	Male	107.337	6.95	3
Small	Chile_M	Male	226.411	6.8	3
Large	Dur_F	Female	284.873	11.85	3
Small	Dur_F	Female	292.629	10.4375	3
Large	Dur_M	Male	97.9469	5.15	3
Small	Dur_M	Male	104.207	3.66	3
Large	Ecud_F	Female	432.612	12.35	3
Small	Ecud_F	Female	391.636	9.55833	3
Large	Ecud_M	Male	190.931	7.375	3
Small	Ecud_M	Male	204.061	7.025	3
Large	Ren_F	Female	430.661	14.7	3
Small	Ren_F	Female	417.655	12.75	3
Large	Ren_M	Male	274.089	10.525	3
Small	Ren_M	Male	295.909	10.4	3

### Sheet: Table_S2
Table S2. Data for boxplots of area and biomass where replicates within an isolate, inoculum size, and week were not averaged.
Inoculum_Size	Individual	Sex	Area	Biomass	Week	FLabel
Large	Alsk_F	F	12.5868	1.15	1	AK - F,L
Large	Alsk_F	F	20.4462	1.05	1	AK - F,L
Large	Alsk_F	F	24.0188	1.05	1	AK - F,L
Large	Alsk_F	F	188.172	4.9	2	AK - F,L
Large	Alsk_F	F	115.91	3.3	2	AK - F,L
Large	Alsk_F	F	138.109	3.2	2	AK - F,L
Large	Alsk_F	F	313.408	9.3	3	AK - F,L
Large	Alsk_F	F	352.877	10.8	3	AK - F,L
Small	Alsk_F	F	18.8983	0.25	1	AK - F,S
Small	Alsk_F	F	9.74601	0.4	1	AK - F,S
Small	Alsk_F	F	21.1296	0.75	1	AK - F,S
Small	Alsk_F	F	11.3975	0.2	1	AK - F,S
Small	Alsk_F	F	11.9028	0.55	1	AK - F,S
Small	Alsk_F	F	180.086	3.9	2	AK - F,S
Small	Alsk_F	F	87.1844	1.45	2	AK - F,S
Small	Alsk_F	F	104.6	1.9	2	AK - F,S
Small	Alsk_F	F	120.754	2.55	2	AK - F,S
Small	Alsk_F	F	131.118	2.7	2	AK - F,S
Small	Alsk_F	F	119.982	2.95	2	AK - F,S
Small	Alsk_F	F	355.289	8.75	3	AK - F,S
Small	Alsk_F	F	271.076	7.1	3	AK - F,S
Small	Alsk_F	F	247.969	4.8	3	AK - F,S
Small	Alsk_F	F	341.42	9.3	3	AK - F,S
Small	Alsk_F	F	317.502	9.05	3	AK - F,S
Small	Alsk_F	F	443.166	10.4	3	AK - F,S
Large	Alsk_M	M	15.7977	0.9	1	AK - M,L
Large	Alsk_M	M	9.36313	0.8	1	AK - M,L
Large	Alsk_M	M	14.944	0.95	1	AK - M,L
Large	Alsk_M	M	78.5835	2.65	2	AK - M,L
Large	Alsk_M	M	69.4471	2.05	2	AK - M,L
Large	Alsk_M	M	107.111	3.4	2	AK - M,L
Large	Alsk_M	M	189.729	6.85	3	AK - M,L
Large	Alsk_M	M	240.513	7.3	3	AK - M,L
Large	Alsk_M	M	299.122	10	3	AK - M,L
Small	Alsk_M	M	13.1526	0.35	1	AK - M,S
Small	Alsk_M	M	12.1445	0.25	1	AK - M,S
Small	Alsk_M	M	11.6441	0.35	1	AK - M,S
Small	Alsk_M	M	10.5972	0	1	AK - M,S
Small	Alsk_M	M	16.8506	0.65	1	AK - M,S
Small	Alsk_M	M	6.87982	0.05	1	AK - M,S
Small	Alsk_M	M	6.51754	0.35	1	AK - M,S
Small	Alsk_M	M	110.206	2	2	AK - M,S
Small	Alsk_M	M	122.65	2.9	2	AK - M,S
Small	Alsk_M	M	83.6224	1.9	2	AK - M,S
Small	Alsk_M	M	52.8913	1.15	2	AK - M,S
Small	Alsk_M	M	121.543	2.7	2	AK - M,S
Small	Alsk_M	M	291.846	8.1	3	AK - M,S
Small	Alsk_M	M	249.929	8.4	3	AK - M,S
Small	Alsk_M	M	250.941	6.1	3	AK - M,S
Small	Alsk_M	M	311.594	7.2	3	AK - M,S
Small	Alsk_M	M	270.873	6.65	3	AK - M,S
Small	Alsk_M	M	194.215	4.85	3	AK - M,S
Large	Chile_F	F	19.6913	1.1	1	CL - F,L
Large	Chile_F	F	22.5551	0.35	1	CL - F,L
Large	Chile_F	F	25.637	0.8	1	CL - F,L
Large	Chile_F	F	31.4287	0.75	1	CL - F,L
Large	Chile_F	F	114.68	3.5	2	CL - F,L
Large	Chile_F	F	141.475	3.8	2	CL - F,L
Large	Chile_F	F	157.835	3.95	2	CL - F,L
Large	Chile_F	F	334.156	10.6	3	CL - F,L
Large	Chile_F	F	279.039	9.25	3	CL - F,L
Small	Chile_F	F	36.5807	0.9	1	CL - F,S
Small	Chile_F	F	19.9131	0.45	1	CL - F,S
Small	Chile_F	F	17.7812	0.1	1	CL - F,S
Small	Chile_F	F	8.06241	0	1	CL - F,S
Small	Chile_F	F	12.471	0.4	1	CL - F,S
Small	Chile_F	F	24.6071	0	1	CL - F,S
Small	Chile_F	F	9.27771	0.15	1	CL - F,S
Small	Chile_F	F	127.808	3	2	CL - F,S
Small	Chile_F	F	193.947	3.85	2	CL - F,S
Small	Chile_F	F	134.852	2.7	2	CL - F,S
Small	Chile_F	F	138.252	3.05	2	CL - F,S
Small	Chile_F	F	109.568	2.7	2	CL - F,S
Small	Chile_F	F	322.226	6.7	3	CL - F,S
Small	Chile_F	F	305.37	8.9	3	CL - F,S
Small	Chile_F	F	378.254	10.5	3	CL - F,S
Small	Chile_F	F	280.892	7.85	3	CL - F,S
Small	Chile_F	F	295.878	7.75	3	CL - F,S
Large	Chile_M	M	11.5338	1.25	1	CL - M,L
Large	Chile_M	M	15.4584	1.45	1	CL - M,L
Large	Chile_M	M	21.0654	1.2	1	CL - M,L
Large	Chile_M	M	74.6494	3.3	2	CL - M,L
Large	Chile_M	M	49.9672	3	2	CL - M,L
Large	Chile_M	M	54.6604	3.1	2	CL - M,L
Large	Chile_M	M	218.574	8.05	3	CL - M,L
Large	Chile_M	M	103.309	5.85	3	CL - M,L
Large	Chile_M	M	0.130044	6.95	3	CL - M,L
Small	Chile_M	M	9.88899	0.3	1	CL - M,S
Small	Chile_M	M	28.1027	0.35	1	CL - M,S
Small	Chile_M	M	21.4973	0.3	1	CL - M,S
Small	Chile_M	M	15.2046	0.55	1	CL - M,S
Small	Chile_M	M	8.18721	0.25	1	CL - M,S
Small	Chile_M	M	16.3157	0.35	1	CL - M,S
Small	Chile_M	M	4.44983	0	1	CL - M,S
Small	Chile_M	M	15.8389	0.45	1	CL - M,S
Small	Chile_M	M	88.863	1.9	2	CL - M,S
Small	Chile_M	M	120.825	2.8	2	CL - M,S
Small	Chile_M	M	95.9996	2	2	CL - M,S
Small	Chile_M	M	84.3174	1.85	2	CL - M,S
Small	Chile_M	M	98.1866	2.25	2	CL - M,S
Small	Chile_M	M	261.402	7.2	3	CL - M,S
Small	Chile_M	M	266.668	8	3	CL - M,S
Small	Chile_M	M	248.484	6.7	3	CL - M,S
Small	Chile_M	M	220.931	7.25	3	CL - M,S
Small	Chile_M	M	134.569	4.85	3	CL - M,S
Large	Dur_F	F	20.4565	1.35	1	CT - F,L
Large	Dur_F	F	35.7083	0.75	1	CT - F,L
Large	Dur_F	F	23.4202	1.25	1	CT - F,L
Large	Dur_F	F	162.215	5.4	2	CT - F,L
Large	Dur_F	F	122.433	4.4	2	CT - F,L
Large	Dur_F	F	116.648	3.7	2	CT - F,L
Large	Dur_F	F	284.562	11.9	3	CT - F,L
Large	Dur_F	F	306.889	12.8	3	CT - F,L
Large	Dur_F	F	263.169	10.85	3	CT - F,L
Small	Dur_F	F	18.1622	0.4	1	CT - F,S
Small	Dur_F	F	35.2037	0.35	1	CT - F,S
Small	Dur_F	F	33.5964	0.4	1	CT - F,S
Small	Dur_F	F	37.1332	0.95	1	CT - F,S
Small	Dur_F	F	20.651	0.5	1	CT - F,S
Small	Dur_F	F	27.2006	0.25	1	CT - F,S
Small	Dur_F	F	10.5506	0.1	1	CT - F,S
Small	Dur_F	F	29.2193	0.55	1	CT - F,S
Small	Dur_F	F	165.858	3.7	2	CT - F,S
Small	Dur_F	F	136.304	3.45	2	CT - F,S
Small	Dur_F	F	138.268	3.5	2	CT - F,S
Small	Dur_F	F	197.567	4.85	2	CT - F,S
Small	Dur_F	F	184.131	4.8	2	CT - F,S
Small	Dur_F	F	295.487	9.5	3	CT - F,S
Small	Dur_F	F	319.377	11.6	3	CT - F,S
Small	Dur_F	F	265.375	10.15	3	CT - F,S
Small	Dur_F	F	290.278	10.5	3	CT - F,S
Large	Dur_M	M	16.481	0.85	1	CT - M,L
Large	Dur_M	M	13.7475	0.9	1	CT - M,L
Large	Dur_M	M	19.6611	1.2	1	CT - M,L
Large	Dur_M	M	40.6863	2.4	2	CT - M,L
Large	Dur_M	M	48.0837	2	2	CT - M,L
Large	Dur_M	M	24.1719	1.15	2	CT - M,L
Large	Dur_M	M	99.9364	4.65	3	CT - M,L
Large	Dur_M	M	99.737	5.45	3	CT - M,L
Large	Dur_M	M	94.1671	5.35	3	CT - M,L
Small	Dur_M	M	17.5134	0.3	1	CT - M,S
Small	Dur_M	M	23.0489	0.05	1	CT - M,S
Small	Dur_M	M	9.87142	0.05	1	CT - M,S
Small	Dur_M	M	9.30618	0.2	1	CT - M,S
Small	Dur_M	M	11.4248	0.25	1	CT - M,S
Small	Dur_M	M	9.88536	0.25	1	CT - M,S
Small	Dur_M	M	11.2515	0.35	1	CT - M,S
Small	Dur_M	M	13.5718	0.65	1	CT - M,S
Small	Dur_M	M	60.1141	1.45	2	CT - M,S
Small	Dur_M	M	43.0957	1.45	2	CT - M,S
Small	Dur_M	M	40.7623	1.4	2	CT - M,S
Small	Dur_M	M	43.1605	1.6	2	CT - M,S
Small	Dur_M	M	47.8147	1.15	2	CT - M,S
Small	Dur_M	M	77.1902	3.35	3	CT - M,S
Small	Dur_M	M	105.737	3.9	3	CT - M,S
Small	Dur_M	M	97.1105	3.15	3	CT - M,S
Small	Dur_M	M	163.797	5.7	3	CT - M,S
Small	Dur_M	M	77.2028	2.2	3	CT - M,S
Large	Ecud_F	F	33.4292	1.6	1	EC - F,L
Large	Ecud_F	F	24.0612	0.85	1	EC - F,L
Large	Ecud_F	F	36.1585	1.35	1	EC - F,L
Large	Ecud_F	F	24.0521	1.15	1	EC - F,L
Large	Ecud_F	F	201.492	5	2	EC - F,L
Large	Ecud_F	F	193.074	4.85	2	EC - F,L
Large	Ecud_F	F	241.319	5.7	2	EC - F,L
Large	Ecud_F	F	460.059	11.9	3	EC - F,L
Large	Ecud_F	F	405.164	12.8	3	EC - F,L
Small	Ecud_F	F	18.2022	0.35	1	EC - F,S
Small	Ecud_F	F	33.5104	0.65	1	EC - F,S
Small	Ecud_F	F	19.8876	0.25	1	EC - F,S
Small	Ecud_F	F	38.5321	0.75	1	EC - F,S
Small	Ecud_F	F	18.8256	0.35	1	EC - F,S
Small	Ecud_F	F	19.094	0.25	1	EC - F,S
Small	Ecud_F	F	17.2468	0.45	1	EC - F,S
Small	Ecud_F	F	263.994	4.3	2	EC - F,S
Small	Ecud_F	F	182.722	3.3	2	EC - F,S
Small	Ecud_F	F	223.198	4	2	EC - F,S
Small	Ecud_F	F	154.215	2.8	2	EC - F,S
Small	Ecud_F	F	194.82	3.5	2	EC - F,S
Small	Ecud_F	F	241.493	6.15	3	EC - F,S
Small	Ecud_F	F	454.911	11.65	3	EC - F,S
Small	Ecud_F	F	390.44	8	3	EC - F,S
Small	Ecud_F	F	442.428	10.95	3	EC - F,S
Small	Ecud_F	F	406.907	9.4	3	EC - F,S
Small	Ecud_F	F	413.636	11.2	3	EC - F,S
Large	Ecud_M	M	14.5363	0.65	1	EC - M,L
Large	Ecud_M	M	14.3946	0.7	1	EC - M,L
Large	Ecud_M	M	14.0698	0.85	1	EC - M,L
Large	Ecud_M	M	21.7269	0.95	1	EC - M,L
Large	Ecud_M	M	92.3785	3.15	2	EC - M,L
Large	Ecud_M	M	69.1021	3.15	2	EC - M,L
Large	Ecud_M	M	114.933	3.75	2	EC - M,L
Large	Ecud_M	M	189.276	7.3	3	EC - M,L
Large	Ecud_M	M	192.586	7.45	3	EC - M,L
Small	Ecud_M	M	12.3753	0.3	1	EC - M,S
Small	Ecud_M	M	14.8568	0.15	1	EC - M,S
Small	Ecud_M	M	25.9272	0.7	1	EC - M,S
Small	Ecud_M	M	13.3531	0.1	1	EC - M,S
Small	Ecud_M	M	5.44461	0.15	1	EC - M,S
Small	Ecud_M	M	24.4683	0.5	1	EC - M,S
Small	Ecud_M	M	28.4135	0.55	1	EC - M,S
Small	Ecud_M	M	141.867	3.5	2	EC - M,S
Small	Ecud_M	M	97.3074	1.7	2	EC - M,S
Small	Ecud_M	M	125.594	2.55	2	EC - M,S
Small	Ecud_M	M	126.901	2.7	2	EC - M,S
Small	Ecud_M	M	135.203	2.3	2	EC - M,S
Small	Ecud_M	M	215.536	6.6	3	EC - M,S
Small	Ecud_M	M	293.185	7.7	3	EC - M,S
Small	Ecud_M	M	238.581	8	3	EC - M,S
Small	Ecud_M	M	190.242	6.45	3	EC - M,S
Small	Ecud_M	M	311.032	8.3	3	EC - M,S
Large	Ren_F	F	21.3804	0.95	1	NY - F,L
Large	Ren_F	F	53.7009	1.7	1	NY - F,L
Large	Ren_F	F	35.1625	1.4	1	NY - F,L
Large	Ren_F	F	251.373	6.9	2	NY - F,L
Large	Ren_F	F	215.135	6.7	2	NY - F,L
Large	Ren_F	F	274.524	8.15	2	NY - F,L
Large	Ren_F	F	472.996	16.7	3	NY - F,L
Large	Ren_F	F	443.212	13.65	3	NY - F,L
Large	Ren_F	F	375.776	13.75	3	NY - F,L
Small	Ren_F	F	33.4352	0.35	1	NY - F,S
Small	Ren_F	F	57.4286	0.75	1	NY - F,S
Small	Ren_F	F	38.7581	0.75	1	NY - F,S
Small	Ren_F	F	56.429	0.5	1	NY - F,S
Small	Ren_F	F	48.2648	0.65	1	NY - F,S
Small	Ren_F	F	43.4872	0.25	1	NY - F,S
Small	Ren_F	F	36.0131	0.75	1	NY - F,S
Small	Ren_F	F	257.515	5.15	2	NY - F,S
Small	Ren_F	F	193.477	4.1	2	NY - F,S
Small	Ren_F	F	249.327	5.2	2	NY - F,S
Small	Ren_F	F	263.957	5.9	2	NY - F,S
Small	Ren_F	F	267.647	5.8	2	NY - F,S
Small	Ren_F	F	550.777	16.65	3	NY - F,S
Small	Ren_F	F	424.078	14.15	3	NY - F,S
Small	Ren_F	F	465.573	13.55	3	NY - F,S
Small	Ren_F	F	414.533	12.1	3	NY - F,S
Small	Ren_F	F	379.986	10.1	3	NY - F,S
Small	Ren_F	F	270.982	9.95	3	NY - F,S
Large	Ren_M	M	42.1053	2.25	1	NY - M,L
Large	Ren_M	M	27.0637	1.8	1	NY - M,L
Large	Ren_M	M	34.9856	1.45	1	NY - M,L
Large	Ren_M	M	44.8909	1.7	1	NY - M,L
Large	Ren_M	M	149.019	5.4	2	NY - M,L
Large	Ren_M	M	155.903	5.55	2	NY - M,L
Large	Ren_M	M	180.935	6.35	2	NY - M,L
Large	Ren_M	M	258.577	9.9	3	NY - M,L
Large	Ren_M	M	289.601	11.15	3	NY - M,L
Small	Ren_M	M	27.9694	0.35	1	NY - M,S
Small	Ren_M	M	30.045	0.45	1	NY - M,S
Small	Ren_M	M	41.1384	0.6	1	NY - M,S
Small	Ren_M	M	31.6904	0.35	1	NY - M,S
Small	Ren_M	M	29.7276	0.45	1	NY - M,S
Small	Ren_M	M	16.8373	0.65	1	NY - M,S
Small	Ren_M	M	43.1594	0.85	1	NY - M,S
Small	Ren_M	M	238.875	5.3	2	NY - M,S
Small	Ren_M	M	153.156	3	2	NY - M,S
Small	Ren_M	M	171.134	4.05	2	NY - M,S
Small	Ren_M	M	141.957	3.05	2	NY - M,S
Small	Ren_M	M	129.403	2.9	2	NY - M,S
Small	Ren_M	M	170.875	4.2	2	NY - M,S
Small	Ren_M	M	214.211	6.7	3	NY - M,S
Small	Ren_M	M	195.537	11.55	3	NY - M,S
Small	Ren_M	M	407.025	12.85	3	NY - M,S
Small	Ren_M	M	301.965	10.2	3	NY - M,S
Small	Ren_M	M	360.808	10.7	3	NY - M,S
